# Cystic fibrosis systemic immune profile is associated with lung microbes and characterized by widespread alterations in the innate and adaptive immune compartments

**DOI:** 10.1101/2023.08.23.553085

**Authors:** Elio Rossi, Mads Lausen, Nina Friesgård Øbro, Antonella Colque, Bibi Uhre Nielsen, Rikke Møller, Camilla de Gier, Annemette Hald, Marianne Skov, Tacjana Pressler, Søren Molin, Sisse Rye Ostrowski, Hanne Vibeke Marquart, Helle Krogh Johansen

## Abstract

Polymicrobial airway infections and detrimental inflammation characterize patients with cystic fibrosis (CF), a disease with heterogeneous clinical outcomes. How the overall immune response is affected in CF, its relationships with the lung microbiome, and the source of clinical heterogeneity are unclear. Our work identifies a specific CF immune profile characterized by widespread hyperactivation, enrichment of CD35^+^/CD49d^+^ neutrophils, and reduction in dendritic cells. Further, our data indicate signs of immune dysregulation due to alterations in Tregs homeostasis, which, together with an impaired B-cell immune function, are linked with patients’ lung function and are potentially the source of clinical heterogeneity. Indeed, clinical heterogeneity does not stem from a specific lung microbiome; yet, commensal bacteria correlate with higher concentrations of circulating immune cells and lower expression of leukocyte activation markers, a condition reversed by pathogenic microorganisms. Overall, our findings provide unique markers and immunomodulatory targets for improving the treatment of CF.
