## Supplementary Data 1 for "Cystic fibrosis systemic immune profile is associated with lung microbes and characterized by widespread alterations in the innate and adaptive immune compartments"

### Sheet: Sheet1
Genus name	P01	P02	P03	P04	P05	P06	P07	P08	P09	P10	P11	P12	P13	P14	P15	P16	P17	P18	P19	P20	P21	P22	P23	P24	P25	P26
Streptococcus	0.318337	0.180389	0.00664684	0.125621	0.407469	0.00820405	0.0681992	0.00628787	0.0142398	0.0211699	0.0103242	0.00141873	0.0012385	0.0657172	0.0210297	0.00798382	0.224497	0.0296181	0.528395	0.000312558	0.231487	0.311541	0.618404	0.0044804	0.0166376	0.200589
Lacticaseibacillus	0.153645	0.0183104	0	2.52647e-05	0.000161852	4.76554e-05	0.000325536	3.3944e-06	0.000113328	0.0269232	1.4671e-06	0	6.45387e-06	0	0	0	0.000150217	1.59477e-06	1.80992e-05	1.75334e-05	1.41536e-05	1.41068e-05	0.00142079	0	9.58301e-06	6.30504e-05
Limosilactobacillus	0.000287309	0.00316373	8.42039e-05	0	0.00352671	0.00011364	0.000875287	0	8.66351e-05	0.000721926	2.30964e-05	3.67546e-05	4.51771e-05	7.2776e-05	8.43334e-05	0.000274998	0.00136568	7.55678e-05	9.59201e-06	0	1.36999e-05	2.84655e-05	1.59978e-05	3.6931e-05	2.8749e-05	3.18616e-06
Lactobacillus	0.000286594	8.72753e-05	0	4.00751e-05	0.0056888	0.000175958	0.00961327	7.03125e-06	7.21179e-05	0.00166683	2.59887e-06	6.40581e-05	4.25956e-05	2.58546e-05	7.475e-05	0.000186289	0.00579183	2.57617e-06	3.14595e-05	1.38944e-06	6.54149e-05	8.83353e-05	1.81107e-05	3.44129e-05	2.33586e-05	5.8103e-05
Granulicatella	0.00159168	0.00101676	0	0.00911534	0.00421347	0	0.000795311	0.00012729	0.000429195	0	0.000769852	0	0	0.0042301	0.000682334	0	0.00266857	0.000428994	0.0104604	0	0.0056774	0.0170008	0.0063143	1.59475e-05	0.000407877	0.0025799
Enterococcus	6.91918e-05	0.00283208	0.000521011	0.00137301	0.000262674	0.00108508	0.000104955	6.95851e-05	7.04788e-05	0.000278173	5.28157e-05	0.000514565	0.000492431	0.000158	0.000134167	0.000186289	5.4918e-05	1.39849e-05	0.000147363	0	0.000110235	0.00018322	0.00144976	8.1416e-05	4.91129e-05	5.46199e-05
Abiotrophia	6.94598e-05	0.00262262	0	1.04544e-05	0.000133932	0	1.99355e-06	4.70366e-05	2.85662e-05	0	0	0	0	2.92061e-05	0	0	0.000299223	0	1.38171e-05	0	2.54038e-06	0.00148256	9.26665e-05	0	0	3.21585e-05
Gemella	0.00456644	0.017778	0	5.66279e-05	0.00801738	0	0.00480927	0.000789197	4.21468e-06	0.000344405	0.00485238	2.20528e-05	1.61347e-05	0.0168711	0.000645917	0	0.00474193	0.00338865	0.0774607	1.05862e-06	0.0233952	0.0244899	0.00519144	0.000564037	0.000263233	0.0483972
Staphylococcus	0.000258408	0.00379647	0.0466016	0.00574642	0.1232	0.09986	0.153798	0.0257901	0.000289642	0.000927244	6.40496e-05	0.0698201	0.0337421	0.469498	0.00718559	0.0402917	0.00864757	3.76612e-05	0.000156441	2.62671e-05	0.000345674	0.0011675	0.00561583	0.00670213	0.00521825	0.000137619
Bacillus	7.22293e-05	0.000484378	0.00337342	0.00550249	0.000579084	0.00610355	0.000496278	0.000107166	9.03815e-05	0.00308198	3.60488e-05	0.00462058	0.00350833	0.000801972	0.00199142	0.0104056	0.00016435	2.78472e-05	0.000318306	3.44052e-06	5.9699e-05	0.000178098	6.12746e-05	0.00174499	0.00107	0.000110407
Paenibacillus	3.78791e-05	0.000205097	0.00190511	2.96207e-05	3.41615e-05	0.00108141	0.000116447	6.06142e-06	1.63904e-05	9.05167e-05	4.35939e-06	0.000304538	0.000573104	0.000180504	0.000289417	0.000656447	4.40152e-05	2.20815e-06	5.30415e-05	0	2.4678e-05	0.000158953	1.08664e-05	0.000234176	0.000138654	1.15177e-05
Veillonella	0.164563	0.03227	0.00021051	2.52647e-05	0.0161801	0	0.00679708	0.000220878	0.00119908	0	0.00156683	1.15515e-05	0.000210396	0.0101757	0.00455592	0.000408062	0.0784894	0.00114824	0.146589	0.000580456	0.033092	0.10861	0.00875533	0.000150242	0.00200045	0.0291256
Mogibacterium	0.00227641	0	0	0	0.000163887	0	0.000252243	0	2.34149e-06	0	0	0	0	0.00039548	0	0	9.34818e-05	1.81559e-05	0.00611804	0	0.000478137	0.00251117	8.75351e-06	0	0	1.54361e-06
Lachnoanaerobaculum	1.60807e-06	0	0	0	0.00103872	0	0.000337732	1.09106e-05	0	0	0.000379854	0	0	0.000725844	0	0	0.00152377	1.27582e-05	0.0168143	0	0.000977957	0.00945666	5.43322e-06	9.31668e-05	2.99469e-06	2.77058e-07
Parvimonas	2.54165e-05	0	0	0	0.00126435	0	3.23659e-05	1.47899e-05	0	0	0	0	0	1.38849e-05	0	0	0.00308611	0	8.4501e-06	0	1.9688e-05	0.000619775	3.92399e-06	0.000573269	0	0.00249021
Rothia	0.00721279	0.203618	0.0042523	0.00385505	0.033269	0.00011364	0.00937803	0.00136285	0.000683247	0.00579307	0.00701854	0	1.03262e-05	0.00295126	0.0099245	0.000177418	0.016708	0.003344	0.00768468	1.05862e-06	0.0232386	0.040306	0.0925603	3.35736e-05	0.0032699	0.0478392
Ornithinimicrobium	3.7075e-06	0	0	0	0	0	0.0018295	0	0	0	2.59887e-06	0	0	2.77698e-05	0	0	6.86475e-06	0	2.22672e-06	0	1.29741e-05	0.00274075	7.24429e-06	0	0	1.06865e-06
Actinomyces	0.00710813	0.00842643	0.000347341	2.17799e-05	0.00107156	8.43133e-05	0.0281373	0.000198815	0.000810858	0.00589904	0.00060998	5.5657e-05	3.03332e-05	0.000741644	0.000124583	0.000239515	0.00317152	0.00293635	0.00834722	0	0.00147406	0.0162923	0.00157895	8.98094e-05	0.000324025	0.0160965
Schaalia	0.000599722	8.29115e-05	0.000584164	0	2.72071e-05	0	0.0075904	1.06681e-05	0	0	0.0001102	0	0	0.000270037	0.000237667	0	0.00532402	0.00187594	0.0160565	0	0.00157359	0.0213647	0.000341689	1.67868e-05	1.19788e-05	0.00091906
Bifidobacterium	0.00318559	9.1639e-05	0	0.000275298	1.44517e-05	0	0.00591945	7.03125e-06	4.91713e-06	0.000105971	4.49353e-05	2.10026e-05	2.06524e-05	3.16001e-05	5.75e-05	0	0.000669717	4.18322e-05	3.44855e-05	0	2.49502e-05	0.00389322	2.62605e-05	2.68589e-05	2.45565e-05	5.80832e-05
Mycobacterium	0.00121083	0.0692704	0.309707	0.0410839	0.000878633	0.440445	0.00427676	0.00669932	0.0146598	0.153682	0.000913251	0.804032	0.589828	0.179774	0.00010925	0.000177418	4.15923e-05	2.20815e-06	3.68836e-05	1.38944e-06	7.62115e-06	4.66027e-05	5.10119e-05	0.000105757	6.55837e-05	0.00377942
Nocardia	1.24626e-05	6.10927e-05	0.00117359	1.13256e-05	2.71393e-06	0.000740491	4.03402e-05	1.16379e-05	8.89766e-06	8.38935e-05	3.01804e-06	0.000419003	0.000567296	0.000254237	0.000841417	0.00338869	3.53333e-05	2.08547e-06	1.14762e-05	1.52177e-06	7.53043e-06	2.08243e-05	0.000111079	0.000849412	0.000643559	2.35499e-06
Arachnia	0.000678116	0.0157401	0	2.87495e-05	0.000868524	0	8.51365e-05	0.000218938	0.000332257	3.31159e-05	0.000131997	0	0	2.20243e-05	0	0	6.54171e-05	3.38583e-05	6.36612e-05	0	1.29741e-05	0.00111821	6.33875e-06	0	9.88248e-06	0.000113158
Streptomyces	0.000101755	0.00199424	0.0105886	0.00264409	3.72486e-05	0.0205871	0.000625741	0.000503098	0.000812497	0.0113897	8.84873e-05	0.0272247	0.0262911	0.00889399	0.000456167	0.00163225	6.9859e-05	1.15314e-05	7.26823e-05	1.07186e-05	2.58575e-05	0.000184228	0.000167524	0.000439814	0.00031564	6.5722e-05
Lancefieldella	0.0225148	0	8.42039e-05	0	0	0	0.000823103	5.09159e-06	7.72691e-06	0	0	0	0	0.00018194	0.000956417	0	0.00472739	0.000610185	9.7062e-07	0	0.000196789	0.006364	0.000712959	1.34294e-05	0.000102718	0.000353842
Mycoplasma	9.87178e-06	7.85477e-05	8.94666e-05	9.58318e-06	2.85301e-05	0.000274935	0.0306454	3.12769e-05	2.80979e-06	0	4.6109e-07	0.000142818	0.000126496	3.01637e-05	0.000101583	0.000310482	4.4419e-06	0	0.00222135	0	4.99004e-06	0.000181373	0	0.000103239	4.67172e-05	6.70875e-06
Prevotella	0.223004	8.72753e-05	0.0018788	0.000101059	0.00484324	9.89765e-05	0.235479	0.000314709	0.000470874	4.19468e-05	0.000945234	5.88074e-05	7.09926e-05	0.0107158	0.00069	0.000443546	0.0313229	0.00554957	0.16363	3.13617e-05	0.0256301	0.138869	0.000166619	0.000192209	0.000910685	0.000190319
Tannerella	5.67293e-06	0	0	0	0.000683604	0	0.00913329	3.87931e-05	0	2.20772e-05	0	0	0	1.96304e-05	0	0	5.24952e-06	0	0.000507177	0	0.000226548	0.00202457	0	0	3.59363e-06	1.78109e-06
Capnocytophaga	0.00238598	0.0665648	0.000168408	0	0.00637114	0	0.00942552	0.000720824	0.000956967	2.4285e-05	0.00204171	2.94037e-05	3.67871e-05	0.00066025	0.000272167	0.000141935	0.00173052	0.000951835	0.00217036	0	0.000923158	0.00508491	3.41085e-05	0.00085193	2.60538e-05	0.00180739
Flavobacterium	6.09281e-05	0.000126549	0.00292608	2.61359e-05	4.44745e-05	0.0015433	0.000133451	4.60668e-06	8.19521e-06	5.51931e-05	2.30545e-06	0.000571272	0.000604728	0.000326534	0.000778167	0.00377901	3.51314e-05	2.4535e-06	4.59617e-05	0	3.15734e-05	0.00010916	9.9609e-06	0.00054725	0.000624093	6.05569e-06
Pseudomonas	0.0789035	0.0085617	0.476883	0.652718	0.00283738	0.285888	0.183142	0.00184291	0.925198	0.558879	0.253375	0.0192216	0.0841972	0.151308	0.72303	0.285484	0.566109	0.948786	0.000390189	0.998562	0.391257	0.0520637	0.17967	0.775822	0.886882	0.624216
Haemophilus	0.000532764	0.000798569	0	4.53023e-05	0.0769814	7.33159e-05	5.39432e-06	0.000152748	1.31123e-05	5.96086e-05	7.54511e-07	5.88074e-05	4.71133e-05	0.00616968	2.10833e-05	0	0.00182401	0.000113965	6.78292e-05	1.46222e-05	0.238517	0.0258911	2.50532e-05	8.1416e-05	1.94655e-05	0.00426993
Escherichia	0.000412247	0.152413	0.00764676	0.099104	0.00382524	0.0103375	0.0006404	0.0017823	0.00204014	0.00598073	0.000183807	0.00896708	0.0140998	0.000747869	0.000199333	0.000603222	1.19124e-05	5.64305e-06	1.87843e-05	2.71272e-06	3.14826e-05	1.26793e-05	2.47513e-05	0.000155278	5.39044e-05	0.000147474
Enterobacter	1.4562e-05	0.00177169	0.00135252	0.000912144	0.000127419	0.00315992	4.16301e-05	5.72198e-05	4.02736e-05	0.000234019	2.50665e-05	0.00226619	0.000760912	5.50608e-05	8.81667e-05	0.000186289	2.80647e-05	5.52037e-06	7.93624e-06	1.12479e-06	5.08077e-06	1.25114e-05	2.23366e-05	6.12718e-05	3.41395e-05	9.7366e-06
Klebsiella	1.75548e-05	0.00438558	0.0403758	0.0068842	0.000244287	0.00663143	4.43273e-05	9.62554e-05	0.00011005	0.000549723	6.65227e-05	0.0123033	0.0122172	0.000158958	0.0004485	0.000993542	1.61524e-05	1.9628e-06	7.82205e-06	6.61639e-07	6.16951e-06	6.2137e-06	7.54613e-06	0.000146045	8.41508e-05	1.58121e-05
Shigella	0.000455933	0.00242189	0	0.023619	0.00133362	0	0.000997481	0.0013163	0.00628901	0.0573236	0.00309966	0	0.172791	0.0230025	0	0	0.000104587	4.58804e-05	0	5.16079e-05	0.000691075	0.000161892	0.000159978	0.000242569	0.000120087	0.00298146
Salmonella	1.66614e-05	0.00224297	0	0.000367645	1.86582e-05	0.0118918	5.39432e-06	0	2.27124e-05	0	1.34554e-05	0.00376892	0.00308882	0.000333237	5.75e-05	0	0	0	1.18758e-05	0	3.81058e-06	5.32363e-05	0	3.02162e-05	1.07809e-05	1.25468e-05
Proteus	2.54612e-06	0.000122185	0	4.09463e-05	5.52962e-06	0	2.9317e-06	0.00684237	0	0	0	0.000598575	0.000184581	1.19697e-05	8.43334e-05	0	0	0	2.15249e-05	0	1.99602e-06	5.54195e-06	0.00260221	2.26622e-05	1.73692e-05	6.53065e-07
Stenotrophomonas	4.06485e-06	0.000148368	0.000131569	1.65528e-05	2.65625e-05	9.89765e-05	3.98711e-06	3.63685e-06	7.72691e-06	0.0609884	0.709271	5.46069e-05	6.3248e-05	1.91516e-05	0.000314333	0.00178305	7.67237e-06	2.20815e-06	2.74057e-06	3.90367e-06	3.53839e-06	7.80911e-06	1.41867e-05	4.02883e-05	0.00183604	5.2641e-06
Legionella	5.27091e-06	0.000117822	0.000942031	0	4.17266e-06	0.000945776	9.4987e-06	2.66702e-06	2.15417e-05	3.09081e-05	5.44924e-06	0.000412702	0.000451771	0.000184334	0.00131867	0.00679512	5.7139e-05	8.3419e-06	6.28048e-06	3.70518e-06	5.08077e-06	9.9923e-06	3.3203e-06	0.00135721	0.000987948	3.22574e-06
Aeromonas	5.94094e-06	9.1639e-05	0.000605215	3.74615e-05	4.10481e-06	0.00147365	6.55527e-05	3.15194e-06	1.59221e-05	3.75313e-05	1.115e-05	0.00135782	0.000489204	7.66063e-05	6.325e-05	0	9.28761e-06	2.4535e-06	3.93957e-06	2.3819e-06	4.71786e-06	1.22595e-05	3.38067e-05	4.61637e-05	2.09628e-05	8.60858e-06
Cupriavidus	6.65564e-06	0.000676383	0.0025419	0.000196019	4.17266e-06	0.00283366	8.3612e-05	2.69127e-05	6.22836e-05	0.000644656	1.28267e-05	0.00775838	0.00410079	0.00104424	5.75e-05	0.000221773	6.05714e-06	0	1.04484e-05	8.60131e-07	4.99004e-06	9.74039e-06	2.50532e-05	8.30947e-05	2.8749e-05	2.57664e-05
Neisseria	1.05418e-05	0	5.26274e-05	3.83327e-05	0.00488503	5.13212e-05	0.000268661	0.0134117	0.00405616	4.85699e-05	0.000168424	3.78048e-05	2.32339e-05	0.00291726	6.9e-05	0	0.00946185	1.59477e-06	1.42167e-05	0	0.00532501	0.119681	3.3203e-05	0.000310556	0.00010152	0.00115046
Campylobacter	1.47407e-05	0.000157095	0.000131569	9.58318e-06	0.00225707	0.000128303	8.60746e-05	3.87931e-05	0.000161797	2.87004e-05	0.00146777	9.45119e-05	0.000125851	0.000718184	7.09167e-05	0.000177418	0.00187872	6.01107e-06	0.0105736	0	0.00373164	0.00894445	5.13137e-06	0.000179619	4.37225e-05	8.67784e-05
Fusobacterium	0.00287059	0	0.000147357	0.000202989	0.0323337	0.000168627	0.161851	0.000518373	7.96106e-06	7.50626e-05	3.26955e-06	0.000142818	0.000149084	0.00492913	0.000486833	0.000505642	0.0172943	2.82152e-06	7.08552e-05	0	0.00430595	0.00709428	1.53941e-05	0.00168456	7.69635e-05	0.00305977
Leptotrichia	3.43502e-05	0	7.89411e-05	1.91664e-05	0.00805554	0.000102642	0.000343243	0.00212659	0.00106468	6.62317e-05	0.000834782	5.35567e-05	7.1638e-05	0.003036	9.2e-05	0.000266127	0.0013883	5.52037e-06	3.91674e-05	0	0.00641756	0.0595717	1.47904e-05	0.000639577	6.58832e-05	0.00276466
Candida	0.00128525	0.0470588	0.00131569	0.00021083	0.000131727	0.00130136	0.00105858	1.21228e-05	0.00016086	0.0235123	4.8624e-06	0.000525066	0.000764784	0.000409365	0.00131483	0.00429352	0.00102911	0.000150645	1.65576e-06	0.000165013	9.12724e-05	7.59079e-05	2.08273e-05	0.00107855	0.000633976	6.35847e-05
Kluyveromyces	0.000483047	0.0334962	0.00174197	8.71198e-06	0.000102179	0.00193187	4.292e-05	4.99461e-05	0.000217993	0.000953737	1.19045e-05	0.000999726	0.0014973	0.000785693	0.00176525	0.00714995	4.54285e-05	2.08547e-06	2.91186e-06	0	2.54038e-06	1.17556e-06	5.88598e-05	0.00196238	0.00082923	5.3294e-05
Saccharomyces	0.000490909	0.0249913	0.00279978	0.0183553	0.246108	0.00158362	0.0593979	5.64924e-05	5.45567e-05	6.84395e-05	0.000688617	0.000591224	0.000551161	0.000167576	0.000728334	0.000993542	3.47276e-05	0.000122675	1.59867e-06	0.000173945	0	2.85494e-06	2.35439e-05	0.000240051	0.000153927	0.000190992
Naumovozyma	2.61312e-05	0.0105778	0.00164724	1.56816e-05	0.000166092	0.00156896	9.05308e-05	1.40625e-05	6.48593e-05	0.000311289	3.56297e-06	0.000806502	0.00138565	0.000570717	0.00147392	0.00567738	2.38247e-05	0	1.54157e-06	0	1.36092e-06	2.51907e-06	9.35721e-06	0.00154103	0.000812459	1.23686e-05
Nakaseomyces	8.35305e-06	0.0177387	0	0	0.000171859	0.000142966	4.85489e-05	3.3944e-06	0	2.4285e-05	0	2.20528e-05	2.19432e-05	1.14909e-05	0	9.758e-05	0.00339058	0	0	0	0	0	0.000123153	2.35015e-05	1.22782e-05	4.94746e-07
Pichia	9.38043e-06	0.00603508	0.000147357	0	6.54735e-06	0.000102642	3.04896e-06	0	3.27809e-05	0.000141294	6.70676e-07	9.76623e-05	0.000172964	7.2776e-05	0.000323917	0.0014016	6.46094e-06	0	0	0	0	1.0916e-06	0	0.000327343	0.000158719	2.75079e-06
Fusarium	5.38705e-05	0.00225607	0.00643633	0.000781464	3.98608e-05	0.00751488	0.000232073	0.000800835	0.000313525	0.00299147	1.38746e-05	0.00698758	0.0088147	0.00283683	0.00200867	0.00742495	4.66399e-05	2.82152e-06	4.796e-06	0	2.35893e-06	8.48086e-06	0.000827358	0.00198336	0.00101041	0.000156043
Ustilaginoidea	1.84928e-05	0.00443795	0.000415757	0	2.34076e-06	0.000359248	1.52448e-06	0.000344289	1.94344e-05	6.4024e-05	6.70676e-07	0.00015857	0.000302041	9.91094e-05	0.00033925	0.00139273	5.24952e-06	0	2.62638e-06	0	1.27019e-06	0	0.000293696	0.000313074	0.000181478	3.48301e-06
Colletotrichum	1.60361e-05	0.000423285	0.00108939	2.61359e-05	5.80102e-06	0.00129036	2.34536e-06	5.23707e-05	3.41857e-05	0.000163372	1.13177e-06	0.000883161	0.00127206	0.000441444	0.00075325	0.00208466	9.28761e-06	1.84012e-06	1.14191e-06	0	0	1.3435e-06	0.000185031	0.000704206	0.000337502	6.49107e-06
Pyricularia	1.92075e-05	0.00185024	0.000915717	1.04544e-05	5.08861e-06	0.00103375	1.99355e-06	7.10398e-05	0.000120821	0.000551931	5.70075e-06	0.000444206	0.000718962	0.000370104	0.000989	0.0036282	9.69142e-06	0	1.65576e-06	7.27803e-07	2.81257e-06	1.76335e-06	0.000224271	0.000883825	0.000415962	1.74151e-05
Botrytis	7.54901e-06	0.00263135	0.00420493	0.000649042	3.29064e-06	0.00441728	5.15979e-06	5.98868e-05	0.00047743	0.00166683	1.70184e-05	0.00165081	0.0023989	0.00125347	0.00437192	0.0181144	0.000106606	8.70992e-06	5.36696e-06	6.61639e-07	6.8046e-06	4.53432e-06	6.00672e-05	0.00487825	0.00217624	0.000120857
Aspergillus	5.9186e-05	0.0360752	0.0520748	9.6703e-05	3.26689e-05	0.0682975	0.000100264	0.919513	0.0136347	0.0452032	0.000555907	0.0186682	0.0291354	0.0225763	0.203826	0.560766	0.000599253	0.0005751	0.00123982	2.7061e-05	0.000413085	4.08089e-05	0.0574822	0.182849	0.0686874	0.00484295
Talaromyces	9.82712e-06	0.000597836	0.0024577	8.71198e-06	1.9676e-06	0.00168627	2.11082e-06	0.000134079	0.000105835	0.000521023	3.3953e-06	0.000568122	0.000816415	0.000418462	0.001587	0.00573061	1.75657e-05	3.31222e-06	1.82705e-06	6.61639e-07	2.35893e-06	3.44273e-06	0.00970553	0.0014294	0.000635174	3.52061e-05
Cercospora	2.03243e-05	0.000327282	0.000142094	2.35223e-05	9.09165e-06	0.000146632	0	0.00417462	8.66351e-06	6.4024e-05	6.70676e-07	6.61583e-05	0.000160056	7.99578e-05	9.58334e-05	0.000372578	0	0	2.22672e-06	0	0	9.23658e-07	0.00516367	0.000134294	8.32524e-05	8.31173e-07
Schizosaccharomyces	1.83142e-06	0.00849625	0.00257874	0	0	0.00427798	9.02963e-06	0.000212635	0.00279152	0.00644656	0.000133423	0.00106693	0.00166445	0.00126113	0.00279833	0.0131733	1.31238e-05	6.99247e-06	2.74057e-06	0	6.8046e-06	9.23658e-07	2.35439e-05	0.0027673	0.00125507	0.000840138
Lautropia	0	0	0	0	0.000195063	0	0	0.00267018	0.00745015	3.53236e-05	1.04793e-06	0	0	0.000111079	0	0	0.000928963	0	0	0	0	0.00747609	0	0	3.8931e-06	0
Candidatus Minimicrobia	0	0	0	0	3.73165e-07	0	0.00133592	0	0	0	2.81265e-05	0	0	2.58546e-05	0	0	0	0	3.6541e-06	0	2.08674e-06	0.00270993	0	0	0	0
